# Different transcriptional responses to developmental versus short-term acclimation temperatures in *Pieris rapae*

**DOI:** 10.1101/2025.11.11.686846

**Authors:** Samantha L. Sturiale, Lorrie Le Yi He, Katherine H. Malinski, Christopher S. Willett, Joel G. Kingsolver, Leslie Ries, Peter A. Armbruster

## Abstract

To anticipate the role of thermal plasticity in evolutionary responses to climate change, it is critical to identify the molecular processes which underlie responses to temperature across different timescales. However, existing transcriptomic studies largely focus on responses to acute thermal stress or do not manipulate temperature across multiple timescales. We used RNA-sequencing to measure gene expression of *Pieris rapae* larvae exposed to a full factorial combination of non-stressful high and low temperatures across a long-term developmental timescale and a short-term acclimation timescale. This study design allowed us to separate genes associated with developmental thermal plasticity versus short-term acclimation responses, respectively. We observed that few genes were differentially expressed in response to both developmental temperature and short-term acclimation temperature, though there were some functional similarities across the two gene sets. This result suggests that the expression of different genes underlies thermal plasticity acting on different timescales, and thus these responses may evolve independently. Genes responsive to developmental temperature include those related to hormone activity and cold acclimation, while short-term acclimation temperature affected the expression of several cuticle protein genes. Both developmental and short-term acclimation temperature treatments affected the expression of genes involved in detoxification and protein folding. Finally, we identified a small subset of genes for which expression levels were dependent on the interaction between developmental and short-term acclimation temperature treatments, providing possible mechanisms by which developmental temperature may affect an organism’s capacity for acclimation responses later in life.
