## SupplementaryFile1 for "Different transcriptional responses to developmental versus short-term acclimation temperatures in *Pieris rapae*"

### Sheet: lifehistory_data_final
This table provides the life history data and infection status of the Pieris rapae caterpillars used in the experiment.
unique_ID	Treatment_new	SIB	ID	Date.hatch	death	Date.4th	days_to_fourth	inf_status
14-131	30-30	14	131	2022-06-14	0	2022-06-20	6	negative
14-132	30-30	14	132	2022-06-14	0	2022-06-19	5	positive
14-133	30-30	14	133	2022-06-14	1		NA	NA
14-134	30-30	14	134	2022-06-14	0	2022-06-21	7	negative
14-135	30-30	14	135	2022-06-14	0	2022-06-20	6	positive
14-136	30-30	14	136	2022-06-14	0	2022-06-21	7	negative
14-137	30-30	14	137	2022-06-14	1		NA	NA
14-138	30-16	14	138	2022-06-14	0	2022-06-19	5	negative
14-139	30-16	14	139	2022-06-14	0	2022-06-19	5	negative
14-140	30-16	14	140	2022-06-14	0	2022-06-21	7	positive
14-141	30-16	14	141	2022-06-14	1		NA	NA
14-142	30-16	14	142	2022-06-14	0	2022-06-19	5	positive
14-143	30-16	14	143	2022-06-14	0	2022-06-19	5	negative
14-144	30-16	14	144	2022-06-14	0	2022-06-20	6	negative
14-145	16-16	14	145	2022-06-14	0	2022-06-29	15	positive
14-146	16-16	14	146	2022-06-14	0	2022-06-29	15	positive
14-147	16-16	14	147	2022-06-14	0	2022-06-29	15	negative
14-148	16-16	14	148	2022-06-14	0	2022-06-29	15	negative
14-149	16-16	14	149	2022-06-14	1		NA	NA
14-150	16-16	14	150	2022-06-14	1		NA	NA
14-151	16-16	14	151	2022-06-14	1		NA	NA
14-152	16-30	14	152	2022-06-14	0	2022-06-28	14	negative
14-153	16-30	14	153	2022-06-14	0	2022-06-27	13	NA
14-154	16-30	14	154	2022-06-14	0	2022-06-28	14	NA
14-155	16-30	14	155	2022-06-14	0	2022-07-01	17	negative
14-156	16-30	14	156	2022-06-14	0	2022-06-28	14	positive
14-157	16-30	14	157	2022-06-14	0	2022-06-28	14	positive
14-158	16-30	14	158	2022-06-14	0	2022-06-29	15	negative
14-159	16-30	14	159	2022-06-14	0	2022-06-28	14	NA
14-26	30-30	14	26	2022-06-12	0	2022-06-18	6	positive
14-27	16-30	14	27	2022-06-12	0	2022-06-28	16	negative
14-28	30-16	14	28	2022-06-12	0	2022-06-17	5	NA
14-29	16-16	14	29	2022-06-12	0	2022-06-29	17	negative
14-31	30-16	14	31	2022-06-12	0	2022-06-17	5	positive
14-32	16-30	14	32	2022-06-12	0	2022-06-28	16	negative
14-33	16-16	14	33	2022-06-12	1		NA	NA
14-34	30-30	14	34	2022-06-12	1		NA	NA
14-35	16-30	14	35	2022-06-12	1		NA	NA
14-36	30-16	14	36	2022-06-12	0	2022-06-19	7	negative
14-79	16-16	14	79	2022-06-13	1		NA	NA
14-80	30-16	14	80	2022-06-13	0	2022-06-18	5	negative
14-81	30-30	14	81	2022-06-13	0	2022-06-18	5	positive
14-82	30-16	14	82	2022-06-13	1		NA	NA
14-83	30-30	14	83	2022-06-13	0	2022-06-18	5	negative
14-84	16-30	14	84	2022-06-13	0	2022-06-29	16	NA
14-85	16-16	14	85	2022-06-13	0	2022-06-26	13	positive
14-86	16-30	14	86	2022-06-13	0	2022-06-26	13	NA
16-117	30-16	16	117	2022-06-14	1		NA	NA
16-118	30-16	16	118	2022-06-14	0	2022-06-19	5	negative
16-119	30-16	16	119	2022-06-14	0	2022-06-20	6	positive
16-120	30-30	16	120	2022-06-14	1		NA	NA
16-121	30-30	16	121	2022-06-14	1		NA	NA
16-122	30-30	16	122	2022-06-14	1		NA	NA
16-123	16-30	16	123	2022-06-14	0	2022-06-30	16	negative
16-124	16-30	16	124	2022-06-14	0	2022-06-28	14	negative
16-125	16-30	16	125	2022-06-14	1		NA	NA
16-126	16-16	16	126	2022-06-14	0	2022-06-28	14	negative
16-127	16-16	16	127	2022-06-14	1		NA	NA
16-128	30-16	16	128	2022-06-14	0	2022-06-19	5	negative
16-129	16-16	16	129	2022-06-14	0	2022-07-01	17	negative
16-130	16-16	16	130	2022-06-14	0	2022-06-28	14	positive
16-163	16-16	16	163	2022-06-15	1		NA	NA
16-165	30-30	16	165	2022-06-15	0	2022-06-20	5	negative
16-169	16-30	16	169	2022-06-16	0	2022-06-29	13	negative
16-38	30-30	16	38	2022-06-12	0	2022-06-17	5	NA
16-39	30-16	16	39	2022-06-12	0	2022-06-18	6	positive
16-40	16-30	16	40	2022-06-12	0	2022-06-26	14	negative
16-41	30-30	16	41	2022-06-12	0	2022-06-18	6	NA
16-42	16-16	16	42	2022-06-12	0	2022-06-26	14	negative
16-43	30-16	16	43	2022-06-12	0	2022-06-18	6	positive
16-44	16-30	16	44	2022-06-12	0	2022-06-26	14	NA
16-45	30-30	16	45	2022-06-12	0	2022-06-17	5	negative
16-47	30-16	16	47	2022-06-12	0	2022-06-17	5	negative
16-48	16-30	16	48	2022-06-12	0	2022-06-27	15	positive
16-49	30-30	16	49	2022-06-12	1		NA	NA
16-50	16-16	16	50	2022-06-12	1		NA	NA
16-51	30-16	16	51	2022-06-12	0	2022-06-18	6	negative
16-52	16-30	16	52	2022-06-12	0	2022-06-27	15	negative
16-53	30-30	16	53	2022-06-12	0	2022-06-18	6	NA
16-54	16-16	16	54	2022-06-12	1		NA	NA
16-73	30-30	16	73	2022-06-13	0	2022-06-19	6	negative
16-74	30-16	16	74	2022-06-13	0	2022-06-18	5	negative
16-75	30-30	16	75	2022-06-13	0	2022-06-20	7	negative
16-76	30-30	16	76	2022-06-13	0	2022-06-18	5	negative
16-77	16-16	16	77	2022-06-13	1		NA	NA
2-170	16-30	2	170	2022-06-16	0	2022-06-30	14	negative
2-172	16-30	2	172	2022-06-16	1		NA	NA
2-176	16-16	2	176	2022-06-16	0	2022-07-02	16	negative
2-177	16-16	2	177	2022-06-16	0	2022-07-02	16	negative
2-180	30-16	2	180	2022-06-16	1		NA	NA
2-182	30-16	2	182	2022-06-16	1		NA	NA
2-185	30-30	2	185	2022-06-16	0	2022-06-24	8	NA
2-186	30-30	2	186	2022-06-16	1		NA	NA
2-187	30-30	2	187	2022-06-16	0	2022-06-22	6	negative
2-69	16-16	2	69	2022-06-13	0	2022-06-28	15	negative
2-70	30-30	2	70	2022-06-13	0	2022-06-18	5	positive
2-71	16-30	2	71	2022-06-13	1		NA	NA
2-72	30-16	2	72	2022-06-13	1		NA	NA
4-1	30-16	4	1	2022-06-11	1		NA	NA
4-10	30-30	4	10	2022-06-11	0	2022-06-17	6	negative
4-11	30-30	4	11	2022-06-11	0	2022-06-17	6	NA
4-12	30-30	4	12	2022-06-11	0	2022-06-20	9	negative
4-13	16-16	4	13	2022-06-11	0	2022-06-25	14	negative
4-14	16-16	4	14	2022-06-11	0	2022-06-25	14	positive
4-15	16-16	4	15	2022-06-11	0	2022-06-28	17	positive
4-16	16-16	4	16	2022-06-11	1		NA	NA
4-162	16-16	4	162	2022-06-15	0	2022-06-29	14	negative
4-164	30-30	4	164	2022-06-15	0	2022-06-20	5	negative
4-166	30-16	4	166	2022-06-15	0	2022-06-22	7	negative
4-167	30-16	4	167	2022-06-15	1		NA	NA
4-17	16-16	4	17	2022-06-11	1		NA	NA
4-173	16-16	4	173	2022-06-16	0	2022-06-29	13	negative
4-174	16-16	4	174	2022-06-16	1		NA	NA
4-179	30-16	4	179	2022-06-16	0	2022-06-21	5	negative
4-18	16-16	4	18	2022-06-11	0	2022-06-29	18	positive
4-183	30-30	4	183	2022-06-16	1		NA	NA
4-184	30-30	4	184	2022-06-16	1		NA	NA
4-19	16-30	4	19	2022-06-11	0	2022-06-25	14	negative
4-2	30-16	4	2	2022-06-11	0	2022-06-17	6	NA
4-20	16-30	4	20	2022-06-11	0	2022-06-29	18	negative
4-22	16-30	4	22	2022-06-11	0	2022-06-26	15	positive
4-24	16-30	4	24	2022-06-11	1		NA	NA
4-3	30-16	4	3	2022-06-11	0	2022-06-17	6	NA
4-4	30-16	4	4	2022-06-11	0	2022-06-17	6	NA
4-5	30-16	4	5	2022-06-11	1		NA	NA
4-55	30-16	4	55	2022-06-12	0	2022-06-18	6	positive
4-56	16-30	4	56	2022-06-12	0	2022-06-28	16	negative
4-57	30-30	4	57	2022-06-12	0	2022-06-18	6	negative
4-58	16-16	4	58	2022-06-12	0	2022-06-26	14	negative
4-59	30-16	4	59	2022-06-12	0	2022-06-17	5	negative
4-6	30-16	4	6	2022-06-11	0	2022-06-20	9	positive
4-60	16-30	4	60	2022-06-12	0	2022-06-27	15	negative
4-61	30-30	4	61	2022-06-12	0	2022-06-17	5	NA
4-63	30-16	4	63	2022-06-12	0	2022-06-17	5	NA
4-64	16-30	4	64	2022-06-12	1		NA	NA
4-65	30-30	4	65	2022-06-12	0	2022-06-18	6	negative
4-66	16-16	4	66	2022-06-12	0	2022-06-25	13	negative
4-67	30-16	4	67	2022-06-12	0	2022-06-18	6	negative
4-68	16-30	4	68	2022-06-12	0	2022-06-25	13	positive
4-7	30-30	4	7	2022-06-11	0	2022-06-17	6	negative
4-8	30-30	4	8	2022-06-11	1		NA	NA
4-87	16-30	4	87	2022-06-13	0	2022-06-27	14	negative
4-89	30-16	4	89	2022-06-13	0	2022-06-18	5	positive
4-9	30-30	4	9	2022-06-11	1		NA	NA
8-100	30-30	8	100	2022-06-14	1		NA	NA
8-101	30-30	8	101	2022-06-14	0	2022-06-21	7	negative
8-102	30-30	8	102	2022-06-14	0	2022-06-19	5	positive
8-103	30-30	8	103	2022-06-14	0	2022-06-21	7	NA
8-104	30-30	8	104	2022-06-14	0	2022-06-20	6	NA
8-105	30-16	8	105	2022-06-14	0	2022-06-20	6	positive
8-106	30-16	8	106	2022-06-14	0	2022-06-20	6	positive
8-107	30-16	8	107	2022-06-14	0	2022-06-20	6	positive
8-108	30-16	8	108	2022-06-14	0	2022-06-18	4	negative
8-109	30-16	8	109	2022-06-14	0	2022-06-19	5	positive
8-110	16-16	8	110	2022-06-14	0	2022-07-01	17	negative
8-111	16-16	8	111	2022-06-14	0	2022-06-27	13	negative
8-112	16-16	8	112	2022-06-14	1		NA	NA
8-113	16-30	8	113	2022-06-14	0	2022-06-29	15	negative
8-114	30-30	8	114	2022-06-14	0	2022-06-19	5	negative
8-115	30-30	8	115	2022-06-14	0	2022-06-20	6	negative
8-116	30-16	8	116	2022-06-14	0	2022-06-20	6	negative
8-25	16-16	8	25	2022-06-12	0	2022-06-23	11	negative
8-91	16-16	8	91	2022-06-14	0	2022-06-29	15	negative
8-93	16-16	8	93	2022-06-14	0	2022-06-29	15	negative
8-94	16-16	8	94	2022-06-14	1		NA	NA
8-95	16-30	8	95	2022-06-14	0	2022-06-30	16	positive
8-96	16-30	8	96	2022-06-14	0	2022-06-30	16	negative
8-97	16-30	8	97	2022-06-14	0	2022-06-28	14	negative
8-98	16-30	8	98	2022-06-14	0	2022-06-29	15	negative
8-99	16-30	8	99	2022-06-14	0	2022-06-29	15	negative

### Sheet: Climate_data
This table provides climate records for the Pieris rapae collection site in North Carolina (lat = 35.866688, lon = -79.203601). Data was retrieved using the daymetr R package for the years 1985-2024.
month	tmin_average	tmax_average	tmin_record	tmax_record
January	-1.3339	10.4703	-12.7332	21.921
February	0.0775357	12.8144	-9.60929	24.4529
March	3.58342	17.3169	-5.71419	28.1197
April	8.1242	22.5098	-0.517	31.4193
May	13.1919	26.1401	5.10548	32.9258
June	17.8627	30.1157	10.769	35.7297
July	20.3157	31.9408	15.1526	37.1597
August	19.4934	30.8331	13.411	36.8952
September	15.9843	27.4889	8.33467	34.0617
October	9.06515	22.2899	0.327419	30.0729
November	3.67472	16.9085	-4.76167	25.6013
December	0.182726	12.0804	-8.94645	23.2271

### Sheet: metadata
unique_ID	Unique identifier for each larva combining the SIB and the ID columns
Treatment_new	Treatment code describing which combination of developmental and testing temperature the larva was exposed to. The first number indicates the developmental temperature treatment in degrees Celsius, while the second number indicates the testing temperature treatment in degrees Celsius. E.g., 16-30 indicates that the individual developed at 16C then was put at 30C for its testing temperature
SIB	This number identifies the sibling group that the individual larvae came from. Sibling groups were hatched from egg clutches laid by the same field-collected mother
ID	A unique ID number
Date.hatch	The date that the individual hatched and was put into its developmental temperature treatment
death	A value of 1 indicates that the individual died during the course of the experiment while a value of 1 indicates that the individual survived the full experiment.
Date.4th	The date that the individuals reached fourth instar, with a fully slipped head cap, and therefore started its testing temperature treatment
days_to_fourth	The number of days that it took the individual to reach fourth instar from hatching
inf_status	Whether the individual was positive or negative for Junonia coenia densovirus (JcDNV) infection. An NA value indicates that this individual was not tested for the virus. Only individuals who were tested for the virus were included in comparisons of developmental time across developmental temperature treatments. Individuals who died during the trial were not screened for the virus
tmin_average	The average minimum daily temperature (in celsius) in that month, averaged across the time period 1985-2024.
tmax_average	The average maximum daily temperature (in celsius) in that month, averaged across the time period 1985-2024.
tmin_record	The average minimum daily temperature (in celsius) in that month, taking only the record low temperature across the time period 1985-2024.
tmax_record	The average maximum daily temperature (in celsius) in that month, taking only the record high temperature across the time period 1985-2024.
